# 3D genomic capture of regulatory immuno-genetic profiles in COVID-19 patients for prognosis of severe COVID disease outcome

**DOI:** 10.1101/2021.03.14.435295

**Authors:** Ewan Hunter, Christina Koutsothanasi, Adam Wilson, Francisco C. Santos, Matthew Salter, Ryan Powell, Ann Dring, Paulina Brajer, Benedict Egan, Jurjen W. Westra, Aroul Ramadass, William Messer, Amanda Brunton, Zoe Lyski, Rama Vancheeswaran, Andrew Barlow, Dmitri Pchejetski, Peter A. Robbins, Jane Mellor, Alexandre Akoulitchev

## Abstract

Human infection with the SARS-CoV-2 virus leads to coronavirus disease (COVID-19). A striking characteristic of COVID-19 infection in humans is the highly variable host response and the diverse clinical outcomes, ranging from clinically asymptomatic to severe immune reactions leading to hospitalization and death. Here we used a 3D genomic approach to analyse blood samples at the time of COVID diagnosis, from a global cohort of 80 COVID-19 patients, with different degrees of clinical disease outcomes. Using 3D whole genome *EpiSwitch^®^* arrays to generate over 1 million data points per patient, we identified a distinct and measurable set of differences in genomic organization at immune-related loci that demonstrated prognostic power at baseline to stratify patients with mild forms of illness and those with severe forms that required hospitalization and intensive care unit (ICU) support. Further analysis revealed both well established and new COVID-related dysregulated pathways and loci, including innate and adaptive immunity; ACE2; olfactory, Gβγ, Ca^2+^ and nitric oxide (NO) signalling; prostaglandin E2 (PGE2), the acute inflammatory cytokine CCL3, and the T-cell derived chemotactic cytokine CCL5. We identified potential therapeutic agents for mitigation of severe disease outcome, with several already being tested independently, including mTOR inhibitors (rapamycin and tacrolimus) and general immunosuppressants (dexamethasone and hydrocortisone). Machine learning algorithms based on established *EpiSwitch^®^* methodology further identified a subset of 3D genomic changes that could be used as prognostic molecular biomarker leads for the development of a COVID-19 disease severity test.
