## Supplementary Table 2 for "3D genomic capture of regulatory immuno-genetic profiles in COVID-19 patients for prognosis of severe COVID disease outcome"

### Sheet: enrichment.NetworkNeighborAL
#term ID	term description	observed gene count	background gene count	strength	false discovery rate	matching proteins in your network (IDs)	matching proteins in your network (labels)
CL:3634	interleukin-1-mediated signaling pathway, and TIR domain	8	60	1.43	5.69e-07	9606.ENSP00000162749,9606.ENSP00000263464,9606.ENSP00000302569,9606.ENSP00000358983,9606.ENSP00000363089,9606.ENSP00000398698,9606.ENSP00000401399,9606.ENSP00000430684	TNFRSF1A,BIRC3,CLEC7A,NFKB2,TLR4,TNF,MYD88,IKBKB
CL:13762	Proteasome	6	28	1.63	1.73e-06	9606.ENSP00000044462,9606.ENSP00000157812,9606.ENSP00000215071,9606.ENSP00000216455,9606.ENSP00000271308,9606.ENSP00000481029	PSMA4,PSMC4,PSMD8,PSMA3,PSMA5,PSMC3
CL:3628	mixed, incl. NF-kappa B signaling pathway, and Death-like domain superfamily	9	116	1.19	1.73e-06	9606.ENSP00000162749,9606.ENSP00000263464,9606.ENSP00000280357,9606.ENSP00000302569,9606.ENSP00000358983,9606.ENSP00000363089,9606.ENSP00000398698,9606.ENSP00000401399,9606.ENSP00000430684	TNFRSF1A,BIRC3,IL18,CLEC7A,NFKB2,TLR4,TNF,MYD88,IKBKB
CL:13746	Degradation of DVL, and TNF receptor superfamily (TNFSF) members mediating non-canonical NF-kB pathway	7	63	1.35	2.34e-06	9606.ENSP00000044462,9606.ENSP00000157812,9606.ENSP00000215071,9606.ENSP00000216455,9606.ENSP00000271308,9606.ENSP00000410481,9606.ENSP00000481029	PSMA4,PSMC4,PSMD8,PSMA3,PSMA5,LTB,PSMC3
CL:3637	mixed, incl. IkBA variant leads to EDA-ID, and death-inducing signaling complex assembly	5	22	1.66	5.46e-06	9606.ENSP00000162749,9606.ENSP00000263464,9606.ENSP00000358983,9606.ENSP00000398698,9606.ENSP00000430684	TNFRSF1A,BIRC3,NFKB2,TNF,IKBKB
CL:141	mixed, incl. phosphatidylinositol-4,5-bisphosphate 3-kinase activity, and RET signaling	8	119	1.13	5.8e-06	9606.ENSP00000241453,9606.ENSP00000265404,9606.ENSP00000282397,9606.ENSP00000380432,9606.ENSP00000403459,9606.ENSP00000469613,9606.ENSP00000478570,9606.ENSP00000480043	FLT3,STAP1,FLT1,INS,GRB7,FLT3LG,VEGFA,VEGFC
CL:327	mixed, incl. PDGF/VEGF domain, and vascular endothelial growth factor-activated receptor activity	5	26	1.58	8.17e-06	9606.ENSP00000241453,9606.ENSP00000282397,9606.ENSP00000469613,9606.ENSP00000478570,9606.ENSP00000480043	FLT3,FLT1,FLT3LG,VEGFA,VEGFC
CL:13763	Proteasome	4	21	1.58	9.14e-05	9606.ENSP00000044462,9606.ENSP00000215071,9606.ENSP00000216455,9606.ENSP00000271308	PSMA4,PSMD8,PSMA3,PSMA5
CL:4137	interleukin-6 receptor complex, and Alpha-1B-glycoprotein/leukocyte immunoglobulin-like receptor	3	5	2.08	9.14e-05	9606.ENSP00000354952,9606.ENSP00000370698,9606.ENSP00000385675	GAB2,IL6ST,IL6
CL:2190	mixed, incl. regulation of TOR signaling, and MAPK targets/ Nuclear events mediated by MAP kinases	8	196	0.91	0.00011	9606.ENSP00000215832,9606.ENSP00000225577,9606.ENSP00000263025,9606.ENSP00000268184,9606.ENSP00000298552,9606.ENSP00000305355,9606.ENSP00000344220,9606.ENSP00000408695	MAPK1,RPS6KB1,MAPK3,CRTC3,TSC1,PRKCB,PDPK1,PRKCA
CL:3430	PI3K p85/p55 subunit, and PI3-kinase family, p85-binding domain	3	6	2	0.00012	9606.ENSP00000222254,9606.ENSP00000289153,9606.ENSP00000428056	PIK3R2,PIK3CB,PIK3R1
CL:4488	Antigen activates B Cell Receptor (BCR) leading to generation of second messengers	3	14	1.63	0.00089	9606.ENSP00000085219,9606.ENSP00000224337,9606.ENSP00000428924	CD22,BLNK,LYN
CL:329	PDGF/VEGF domain, and vascular endothelial growth factor-activated receptor activity	3	15	1.6	0.001	9606.ENSP00000282397,9606.ENSP00000478570,9606.ENSP00000480043	FLT1,VEGFA,VEGFC
CL:13764	Proteasome subunit, and proteasome regulatory particle, base subcomplex	3	16	1.57	0.0012	9606.ENSP00000044462,9606.ENSP00000216455,9606.ENSP00000271308	PSMA4,PSMA3,PSMA5
CL:4341	mixed, incl. TNFs bind their physiological receptors, and T cell costimulation	4	51	1.19	0.0017	9606.ENSP00000266557,9606.ENSP00000324890,9606.ENSP00000368450,9606.ENSP00000378856	CD27,CD28,CD83,LGALS9
CL:4444	mixed, incl. T cell receptor complex, and Antigen activates B Cell Receptor (BCR) leading to generation of second messengers	4	56	1.15	0.0022	9606.ENSP00000085219,9606.ENSP00000224337,9606.ENSP00000256447,9606.ENSP00000428924	CD22,BLNK,CD180,LYN
CL:4343	mixed, incl. TNFs bind their physiological receptors, and Cytotoxic T-lymphocyte protein 4/CD28	3	24	1.4	0.0029	9606.ENSP00000266557,9606.ENSP00000324890,9606.ENSP00000378856	CD27,CD28,LGALS9
CL:3906	Jak-STAT signaling pathway	5	122	0.91	0.0039	9606.ENSP00000263851,9606.ENSP00000354394,9606.ENSP00000354952,9606.ENSP00000370698,9606.ENSP00000385675	IL7,STAT1,GAB2,IL6ST,IL6
CL:2526	mixed, incl. protein kinase C activity, and CREB3 factors activate genes	3	28	1.33	0.0041	9606.ENSP00000268184,9606.ENSP00000305355,9606.ENSP00000408695	CRTC3,PRKCB,PRKCA
CL:2562	histone H3-T6 phosphorylation, and calcium-independent protein kinase C activity	2	5	1.9	0.0041	9606.ENSP00000305355,9606.ENSP00000408695	PRKCB,PRKCA
CL:3422	Inositol phosphate metabolism, and inositol hexakisphosphate 1-kinase activity	4	69	1.06	0.0041	9606.ENSP00000222254,9606.ENSP00000289153,9606.ENSP00000331103,9606.ENSP00000428056	PIK3R2,PIK3CB,IP6K2,PIK3R1
CL:3641	IkBA variant leads to EDA-ID	2	5	1.9	0.0041	9606.ENSP00000398698,9606.ENSP00000430684	TNF,IKBKB
CL:369	CSF1-CSF1R complex, and flt3 ligand	2	5	1.9	0.0041	9606.ENSP00000241453,9606.ENSP00000469613	FLT3,FLT3LG
CL:4506	phosphorylation-dependent protein binding, and Bcr-Abl oncoprotein oligomerisation	2	5	1.9	0.0041	9606.ENSP00000085219,9606.ENSP00000428924	CD22,LYN
CL:331	VEGF binds to VEGFR leading to receptor dimerization	2	6	1.82	0.0048	9606.ENSP00000282397,9606.ENSP00000480043	FLT1,VEGFC
CL:13804	Proteasome subunit, and 26S Proteasome regulatory subunit 6A	2	7	1.76	0.006	9606.ENSP00000157812,9606.ENSP00000481029	PSMC4,PSMC3
CL:2195	Energy dependent regulation of mTOR by LKB1-AMPK, and RSK activation	3	36	1.22	0.0065	9606.ENSP00000215832,9606.ENSP00000225577,9606.ENSP00000298552	MAPK1,RPS6KB1,TSC1
CL:2680	Ras GTPase-activating protein	2	8	1.7	0.007	9606.ENSP00000341905,9606.ENSP00000351015	RASAL3,NF1
CL:10672	mixed, incl. Serine proteases, trypsin family, histidine active site, and serine-type endopeptidase inhibitor activity	4	89	0.95	0.0076	9606.ENSP00000233735,9606.ENSP00000314151,9606.ENSP00000337733,9606.ENSP00000363001	REG1A,KLK3,KLK5,SMPDL3B
CL:2402	mixed, incl. MAPK targets/ Nuclear events mediated by MAP kinases, and bZIP transcription factor	4	90	0.95	0.0078	9606.ENSP00000263025,9606.ENSP00000268184,9606.ENSP00000305355,9606.ENSP00000408695	MAPK3,CRTC3,PRKCB,PRKCA
CL:13765	Proteasome alpha-type subunit, and proteasome regulatory particle	2	10	1.6	0.009	9606.ENSP00000216455,9606.ENSP00000271308	PSMA3,PSMA5
CL:2191	mixed, incl. regulation of TOR signaling, and Translocation of SLC2A4 (GLUT4) to the plasma membrane	4	106	0.88	0.0121	9606.ENSP00000215832,9606.ENSP00000225577,9606.ENSP00000298552,9606.ENSP00000344220	MAPK1,RPS6KB1,TSC1,PDPK1
CL:3710	IRAK4 deficiency (TLR2/4), and interleukin-1 receptor complex	2	13	1.49	0.013	9606.ENSP00000363089,9606.ENSP00000401399	TLR4,MYD88
CL:4344	T cell costimulation, and natural killer cell tolerance induction	2	14	1.46	0.0146	9606.ENSP00000324890,9606.ENSP00000378856	CD28,LGALS9
CL:2583	Oncogenic MAPK signaling, and RasGEF N-terminal motif	3	61	0.99	0.0198	9606.ENSP00000251849,9606.ENSP00000341905,9606.ENSP00000351015	RAF1,RASAL3,NF1
CL:5867	mixed, incl. Repression of WNT target genes, and B Cell Lymphoma 9	2	19	1.32	0.0233	9606.ENSP00000265165,9606.ENSP00000340347	LEF1,TCF7
CL:142	mixed, incl. RET signaling, and ERBB2 Regulates Cell Motility	3	67	0.95	0.0241	9606.ENSP00000265404,9606.ENSP00000380432,9606.ENSP00000403459	STAP1,INS,GRB7
CL:7364	CXC Chemokine domain, and dendritic cell chemotaxis	2	24	1.22	0.0332	9606.ENSP00000246657,9606.ENSP00000427279	CCR7,CXCL2
